## Supplementary File 2 for "The Mac1 ADP-ribosylhydrolase is a Therapeutic Target for SARS-CoV-2"

### Sheet: a - scanEDGE kinase assay 
Compound Name	Entrez Gene Symbol	Percent Control
AVI-4206	ABL1	74
AVI-4206	ABL1	95
AVI-4206	ABL1	67
AVI-4206	ABL1	78
AVI-4206	ACVR1B	91
AVI-4206	CABC1	100
AVI-4206	AKT1	80
AVI-4206	AKT2	100
AVI-4206	ALK	69
AVI-4206	AURKA	95
AVI-4206	AURKB	77
AVI-4206	AXL	84
AVI-4206	BMPR2	92
AVI-4206	BRAF	70
AVI-4206	BRAF	99
AVI-4206	BTK	100
AVI-4206	CDK19	99
AVI-4206	CDK2	86
AVI-4206	CDK3	100
AVI-4206	CDK7	99
AVI-4206	CDK9	100
AVI-4206	CHEK1	90
AVI-4206	CSF1R	84
AVI-4206	CSNK1D	88
AVI-4206	CSNK1G2	97
AVI-4206	DCLK1	91
AVI-4206	DYRK1B	99
AVI-4206	EGFR	91
AVI-4206	EGFR	95
AVI-4206	EPHA2	100
AVI-4206	ERBB2	91
AVI-4206	ERBB4	100
AVI-4206	MAPK3	98
AVI-4206	PTK2	89
AVI-4206	FGFR2	100
AVI-4206	FGFR3	97
AVI-4206	FLT3	97
AVI-4206	GSK3B	81
AVI-4206	IGF1R	100
AVI-4206	CHUK	82
AVI-4206	IKBKB	93
AVI-4206	INSR	68
AVI-4206	JAK2	94
AVI-4206	JAK3	93
AVI-4206	MAPK8	88
AVI-4206	MAPK9	73
AVI-4206	MAPK10	88
AVI-4206	KIT	100
AVI-4206	KIT	100
AVI-4206	KIT	89
AVI-4206	STK11	39
AVI-4206	MAP3K4	96
AVI-4206	MAPKAPK2	85
AVI-4206	MARK3	94
AVI-4206	MAP2K1	55
AVI-4206	MAP2K2	60
AVI-4206	MET	98
AVI-4206	MKNK1	68
AVI-4206	MKNK2	70
AVI-4206	MAP3K9	100
AVI-4206	MAPK14	99
AVI-4206	MAPK11	91
AVI-4206	PAK1	100
AVI-4206	PAK2	88
AVI-4206	PAK4	100
AVI-4206	CDK16	83
AVI-4206	PDGFRA	41
AVI-4206	PDGFRB	91
AVI-4206	PDPK1	85
AVI-4206	PIK3C2B	100
AVI-4206	PIK3CA	100
AVI-4206	PIK3CG	100
AVI-4206	PIM1	100
AVI-4206	PIM2	86
AVI-4206	PIM3	100
AVI-4206	PRKACA	84
AVI-4206	PLK1	86
AVI-4206	PLK3	90
AVI-4206	PLK4	91
AVI-4206	PRKCE	76
AVI-4206	RAF1	95
AVI-4206	RET	100
AVI-4206	RIOK2	61
AVI-4206	ROCK2	74
AVI-4206	RPS6KA3	67
AVI-4206	NUAK2	68
AVI-4206	SRC	82
AVI-4206	SRPK3	92
AVI-4206	TGFBR1	84
AVI-4206	TEK	100
AVI-4206	NTRK1	99
AVI-4206	TSSK1B	100
AVI-4206	TYK2	100
AVI-4206	ULK2	100
AVI-4206	KDR	45
AVI-4206	STK32C	85
AVI-4206	ZAP70	91

### Sheet: b - Pharmacokinetics
IV (10 mg/kg)				PO (50 mg/kg)				IP (100 mg/kg)
parameter	units	value		parameter	units	value		parameter	units	value
CL	ml/min/kg	69.5		Tmax	hr	1		Tmax	hr	0.25
Vss	l/kg	1.32		Cmax	ng/ml	94		Cmax	ng/ml	38067
T1/2	hr	0.833		T1/2	hr	4.69		T1/2	hr	3.17
AUClast	hr*ng/ml	2396		AUClast	hr*ng/ml	433		AUClast	hr*ng/ml	40998
AUCINF	hr*ng/ml	2399		AUCINF	hr*ng/ml	442		AUCINF	hr*ng/ml	41003
MRTINF	hr	0.316		F	%	3.69		F	%	171
Liver blood flow (mouse) = 120 ml/min/kg.

### Sheet: c - ADMET panel 
Assay	Ligand or Substrate	Antagonist Response at 10 μM
Cholinesterase, Acetyl, ACES	Acetylthiocholine	4.1
Peptidase Bleomycin Hydrolase (BLMH)	Met-AMC	-0.4
Peptidase, CAN1 (CANPL1, Calpain-1)	Casein-FITC	5
Peptidase, CTSB (Cathepsin B)	Boc-Leu-Arg-Arg-AMC	-17.5
Peptidase, CTSG (Cathepsin G)	Suc-Ala-Ala-Pro-Phe-AMC	-3.2
Peptidase, CTSH (Cathepsin H)	L-Arg-AMC	-13.7
Peptidase, CTSK (Cathepsin K)	Z-Phe-Arg-AMC	-5
Peptidase, CTSL (Cathepsin L)	Z-Phe-Arg-AMC	2.6
Peptidase, CTSS (Cathepsin S)	Z-Leu-Arg-AMC	-50.7
Peptidase, CTSL2 (Cathepsin L2)	Z-Leu-Arg-AMC	-1.2
Peptidase, CTSZ (Cathepsin Z)	Mca-Arg-Pro-Pro-Gly-Phe-Ser-Ala-Phe-Lys(Dnp)-OH	-7.1
Peptidase, Chymase	Suc-Ala-Ala-Pro-Phe-AMC	-5.1
Peptidase, Chymotrypsin	Suc-Ala-Ala-Pro-Phe-AMC	-0.7
Peptidase, Factor VIIa	N-CH3-SO2-D-Phe-Gly-Arg-pNA	-3.3
Peptidase Kallikrein Plasma	Z-FR-AMC	7.9
Peptidase, PLAU (Urokinase)	Z-Gly-Gly-Arg-AMC	11.2
Cyclooxygenase COX-1	Arachidonic acid	0.6
Cyclooxygenase COX-2	Arachidonic Acid	5.7
Monoamine Oxidase MAO-A	Kynuramine	3.3
Phosphodiesterase PDE3A	FAM-cAMP	0.6
Phosphodiesterase PDE4D2	FAM-cAMP	0.8
Peptidase, CASP2 (Caspase 2)	Z-VDVAD-AFC	4.1
Peptidase, CASP4 (Caspase 4)	Ac-LEVD-AFC	-2.9
Peptidase, CASP5 (Caspase 5)	Ac-WEHD-AFC	-6.6
Peptidase, Prolyl Oligopeptidase (POP)	Z-Gly-Pro-AMC	-0.5
Peptidase, Plasmin	H-D-Val-Leu-Lys-pNA	-1.5
Peptidase, Thrombin	Z-Gly-Pro-Arg-AMC	0.4
Peptidase, Tissue Plasminogen Activator (tPA)	N-alpha-Z-D-Arg-Gly-Arg-pNA	1.5
Peptidase, Trypsin	Z-Gly-Pro-Arg-AMC	-1.6
Peptidase, Tryptase	Z-Gly-Pro-Arg-AMC	-0.5
Peptidase, ELA2 (Neutrophil Elastase 2)	N-MeOSuc-Ala-Ala-Pro-Val-pNA	-3
Peptidase, ELA1 (Pancreatic Elastase 1)	N-MeOSuc-Ala-Ala-Pro-Val-pNA	-2.2
Protein Tyrosine Kinase, LCK	Poly(Glu:Tyr)	-1.4
Peptidase, Dipeptidyl Peptidase 4 (DPP4, DPP IV)	GP-AMC	1.3
Peptidase, CASP1 (Caspase 1)	Z-YUAD-AFC	-0.9
Adenosine A2A	[3H]CGS-21680	-1
Adrenergic alpha1A	[3H]Prazosin	2.1
Adrenergic alpha2A	[3H]Rauwolscine	4.9
Adrenergic beta1	[125I]Cyanopindolol	2.4
Adrenergic beta2	[3H]CGP-12177	-10.5
Transporter, Norepinephrine (NET)	[125I]RTI-55	-2.4
Androgen (Testosterone)	[3H]Methyltrienolone	-1.5
Calcium Channel L-Type, Dihydropyridine	[3H]Nitrendipine	-6.2
Cannabinoid CB1	[3H]SR141716A	4.2
Cannabinoid CB2	[3H]WIN-55,212-2	6.7
Cholecystokinin CCK1 (CCKA)	[125I]CCK-8	-6.9
Dopamine D1	[3H]SCH-23390	-12.1
Dopamine D2S	[3H]Spiperone	-15.8
Transporter, Dopamine (DAT)	[125I]RTI-55	6
Endothelin ETA	[125I]Endothelin-1	3
GABAA, Flunitrazepam, Central	[3H]Flunitrazepam	-9.9
Glucocorticoid	[3H]Dexamethasone	6.9
Glutamate, NMDA, Agonism	[3H]CGP-39653	-2.9
Histamine H1	[3H]Pyrilamine	-12.8
Histamine H2	[125I]Aminopotentidine	2.5
Muscarinic M1	[3H]N-Methylscopolamine	-8.1
Muscarinic M2	[3H]N-Methylscopolamine	-0.4
Muscarinic M3	[3H]N-Methylscopolamine	-2.6
Opiate delta1 (OP1, DOP)	[3H]Naltrindole	-3.2
Opiate kappa (OP2, KOP)	[3H]Diprenorphine	6.3
Opiate mu (OP3, MOP)	[3H]Diprenorphine	8.2
Potassium Channel [KA]	[125I]alpha-Dendrotoxin	5.6
Potassium Channel hERG, [3H]Dofetilide	[3H]Dofetilide	-4.7
Serotonin (5-Hydroxytryptamine) 5-HT1A	[3H]8-OH-DPAT	-2.3
Serotonin (5-Hydroxytryptamine) 5-HT1B	[3H]GR125743	2.2
Serotonin (5-Hydroxytryptamine) 5-HT2A	[3H]Ketanserin	8.3
Serotonin (5-Hydroxytryptamine) 5-HT2B	[3H]Lysergic acid diethylamide (LSD)	-4.5
Serotonin (5-Hydroxytryptamine) 5-HT3	[3H]GR-65630	-3.2
Transporter, Serotonin (5-Hydroxytryptamine) (SERT)	[3H]Paroxetine	-2.2
Sodium Channel Nav1.5	[3H]BNZA	0.3
Vasopressin V1A	[125I]PhenylacetylTyr(Me)PheGlnAsnArgProArgTyr	2
Nicotinic Acetylcholine alpha4beta2, Cytisine	[3H]Cytisine	4.7
