## Supplementary File 1 for "The Mac1 ADP-ribosylhydrolase is a Therapeutic Target for SARS-CoV-2"

### Sheet: Sheet1
Ligand	AVI-1500	AVI-1501	AVI-3367	AVI-3765	AVI-3764	AVI-4051	AVI-3763	AVI-3762	AVI-4636	AVI-4206
PDB code	9CXY	9CXZ	7HC4	7HC5	7HC6	7HC7	7HC8	7HC9	7HCA	9CY0
Beam line	ALS BEAMLINE 8.3.1	ALS BEAMLINE 8.3.1	ALS BEAMLINE 8.3.1	ALS BEAMLINE 8.3.1	ALS BEAMLINE 8.3.1	ALS BEAMLINE 8.3.1	SSRL BEAMLINE BL9-2	SSRL BEAMLINE BL9-2	ALS BEAMLINE 8.3.1	ALS BEAMLINE 8.3.1
Wavelength (Å)	0.88557	0.88557	0.88557	0.88557	0.88557	0.88557	0.88557	0.88557	0.88557	0.77487
Resolution range	39.75 - 1.03 (1.067 - 1.03)	44.45 - 1.02 (1.057 - 1.02)	39.71 - 1.0 (1.036 - 1.0)	44.39 - 0.98 (1.016 - 0.98)	44.45 - 1.03 (1.067 - 1.03)	39.7 - 0.99 (1.025 - 0.99)	39.7 - 1.01 (1.046 - 1.01)	39.73 - 1.05 (1.088 - 1.05)	44.47 - 1.03 (1.067 - 1.03)	33.65 - 0.8 (0.8288 - 0.8)
Space group	P 43	P43	P43	P43	P43	P43	P43	P43	P43	P 1
Unit cell	88.883 88.883 39.526 90 90 90	88.897 88.897 39.408 90 90 90	88.784 88.784 39.502 90 90 90	88.778 88.778 39.521 90 90 90	88.896 88.896 39.647 90 90 90	88.767 88.767 39.389 90 90 90	88.764 88.764 39.626 90 90 90	88.837 88.837 39.634 90 90 90	88.932 88.932 39.341 90 90 90	30.294 39.784 64.392 89.931 77.811 90.076
Total reflections	925861 (88714)	1019499 (92950)	1052667 (79477)	1095419 (68284)	981382 (94605)	1075242 (76799)	1049402 (101219)	934650 (89428)	996315 (94266)	420519 (10537)
Unique reflections	151957 (14738)	156086 (15234)	165160 (15511)	175278 (16099)	152839 (14932)	169798 (16087)	161313 (15833)	142525 (13787)	151748 (14847)	235488 (6157)
Multiplicity	6.1 (5.9)	6.5 (6.1)	6.4 (5.1)	6.2 (4.1)	6.4 (6.3)	6.3 (4.7)	6.5 (6.3)	6.6 (6.4)	6.6 (6.3)	1.8 (1.7)
Completeness (%)	99.51 (96.98)	99.59 (97.52)	99.30 (93.65)	99.13 (91.70)	99.77 (98.28)	99.44 (94.83)	99.70 (98.49)	98.59 (96.15)	99.74 (98.30)	75.89 (19.87)
Mean I/sigma(I)	13.96 (0.68)	15.02 (1.04)	13.32 (0.77)	11.98 (0.58)	9.03 (0.70)	12.87 (0.79)	12.16 (0.64)	10.78 (0.66)	13.86 (0.67)	13.15 (1.22)
Wilson B-factor	13.38	12.91	12.4	12.14	11.92	12.15	11.98	12.53	14.12	6.69
R-merge	0.0459 (2.25)	0.04391 (1.388)	0.0489 (1.379)	0.05455 (1.612)	0.07894 (1.725)	0.05207 (1.335)	0.05887 (2.384)	0.06718 (2.3)	0.04582 (2.236)	0.03338 (0.463)
R-meas	0.05031 (2.467)	0.04771 (1.52)	0.0532 (1.538)	0.0594 (1.847)	0.08597 (1.884)	0.05669 (1.5)	0.06402 (2.599)	0.07301 (2.505)	0.04981 (2.44)	0.0472 (0.6548)
R-pim	0.02026 (0.9952)	0.01842 (0.6069)	0.02073 (0.6646)	0.02328 (0.8785)	0.03374 (0.7507)	0.02219 (0.6688)	0.02489 (1.026)	0.02819 (0.9793)	0.01929 (0.9612)	0.03338 (0.463)
CC1/2	0.999 (0.463)	0.999 (0.709)	0.999 (0.547)	0.999 (0.405)	0.998 (0.537)	0.999 (0.582)	0.999 (0.466)	0.999 (0.484)	0.999 (0.424)	0.997 (0.643)
CC*	1 (0.795)	1 (0.911)	1 (0.841)	1 (0.759)	1 (0.836)	1 (0.858)	1 (0.797)	1 (0.808)	1 (0.772)	0.999 (0.885)
Reflections used in refinement	151730 (14738)	156007 (15234)	164947 (15512)	174746 (16099)	152688 (14932)	169673 (16087)	161090 (15833)	142225 (13787)	151557 (14847)	235322 (6157)
Reflections used for R-free	7357 (789)	7525 (740)	7958 (711)	8434 (781)	7391 (787)	8190 (751)	7762 (741)	6888 (690)	7340 (790)	11752 (303)
R-work	0.1429 (0.4056)	0.1432 (0.3464)	0.1416 (0.4193)	0.1434 (0.4132)	0.1439 (0.4514)	0.1423 (0.3854)	0.1502 (0.4026)	0.1549 (0.5311)	0.1552 (0.3774)	0.1587 (0.2919)
R-free	0.1606 (0.4008)	0.1594 (0.3372)	0.1583 (0.4254)	0.1587 (0.3953)	0.1595 (0.4464)	0.1580 (0.3611)	0.1686 (0.3973)	0.1773 (0.5333)	0.1735 (0.3805)	0.1853 (0.2943)
CC(work)	0.977 (0.759)	0.975 (0.874)	0.975 (0.807)	0.975 (0.741)	0.975 (0.823)	0.974 (0.825)	0.973 (0.785)	0.974 (0.716)	0.972 (0.737)	0.955 (0.800)
CC(free)	0.972 (0.779)	0.974 (0.881)	0.967 (0.823)	0.965 (0.777)	0.966 (0.750)	0.969 (0.847)	0.963 (0.779)	0.964 (0.677)	0.964 (0.753)	0.934 (0.775)
Number of non-hydrogen atoms	3082	3046	3759	3756	3658	3675	3488	3811	4148	6183
macromolecules	2609	2615	3260	3253	3162	3177	2992	3315	3644	5288
ligands	46	31	45	37	37	47	43	43	39	204
solvent	446	406	472	480	473	470	469	469	481	783
Protein residues	338	338	337	336	336	336	336	337	337	336
RMS (bonds) (Å)	0.175	0.144	0.038	0.006	0.006	0.006	0.006	0.11	0.056	0.316
RMS (angles) (°)	3.98	3.8	1.3	0.98	0.96	0.95	0.98	2.27	1.71	5.66
Ramachandran favored (%)	99.1	98.8	99.4	99.4	99.4	99.4	99.4	99.4	99.1	98.8
Ramachandran allowed (%)	0.9	1.2	0.6	0.6	0.6	0.6	0.6	0.6	0.9	1.2
Ramachandran outliers (%)	0	0	0	0	0	0	0	0	0	0
Rotamer outliers (%)	0	0	2.54	1.12	0.87	0.86	1.81	1.39	0.76	1.04
Clashscore	0.76	1.51	2.13	2.28	2.03	2.65	2.15	4.49	2.85	3.47
Average B-factor	21.82	20.92	19.02	18.79	18.04	19.08	19.44	19.55	22.95	10.91
macromolecules	19.66	19.14	17.11	16.99	16.18	17.19	17.55	17.73	20.99	9.93
ligands	17.8	16.17	17.48	12.72	13.56	17.7	17.35	18.26	17.1	7.81
solvent	34.72	32.71	32.34	31.27	30.7	31.88	31.62	32.52	38.09	17.94
